# Alkalinity modulates a unique suite of genes to recalibrate growth and pH homeostasis

**DOI:** 10.1101/2022.12.12.520164

**Authors:** Mitylene Bailey, En-Jung Hsieh, Huei-Hsuan Tsai, Arya Ravindran, Wolfgang Schmidt

## Abstract

Alkaline soils pose a conglomerate of constraints to plants, restricting the growth and fitness of non-adapted species in habitats with low active proton concentrations. To thrive under such conditions, plants have to compensate for a potential increase in cytosolic pH and restricted softening of the cell wall to invigorate cell elongation in a proton-depleted environment. To discern mechanisms that aid in the adaptation to external pH, we grew plants on media with pH values ranging from 4.5 to 8.5. Growth was severely restricted at pH 4.5 and above pH 6.5, and associated with decreasing chlorophyll levels at alkaline pH. Bicarbonate treatment worsened plant performance, suggesting effects that differ from those exerted by pH as such. Transcriptional profiling of roots subjected to short-term transfer from optimal (pH 5.5) to alkaline (pH 7.5) media unveiled a large set of differentially expressed genes that were partially congruent with genes affected by low pH, bicarbonate and nitrate, but showed only a very small overlap with genes responsive to the availability of iron. Further analysis of selected genes disclosed pronounced responsiveness of their expression over a wide range of external pH values. Alkalinity altered the expression of various proton/anion co-transporters, possibly to recalibrate cellular proton homeostasis. Co-expression analysis of pH-responsive genes identified a module of genes encoding proteins with putative functions in the regulation of root growth, which appears to be conserved in plants subjected to low pH or bicarbonate. Our analysis provides an inventory of pH-sensitive genes and allows comprehensive insights into processes that are orchestrated by external pH.
