## Supplementary material for "Alkalinity modulates a unique suite of genes to recalibrate growth and pH homeostasis": Table S2

### Sheet: pH7.5, 6hr, roots
Table S1: Differentially expressed genes upon exposure to pH 7.5 media
AGI	Name	LogFC	Short description	T-TEST	C_rep3	C_rep5	C_rep9	T_rep10	T_rep4	T_rep6
AT3G45060	NRT2.6	7.98918	high affinity nitrate transporter 2.6	0.0270709	0.00473407	0.392111	0.0271791	43.1037	40.6668	23.9689
AT2G41810	DUF642	6.08251	imidazolonepropionase; Protein of unknown function, DUF642	0.000664759	0.634393	1.93914	1.6446	96.2701	99.4022	90.1786
AT2G43890	AT2G43890	5.53952	Pectin lyase-like superfamily protein	0.00508593	0.443789	0.57492	0.307762	20.7079	23.0111	17.9776
AT3G15370	EXPA12	4.7046	expansin 12	0.0148667	0.499571	0.396401	0.281951	7.85547	10.9581	11.9008
AT4G26050	PIRL8	4.4748	plant intracellular ras group-related LRR 8	0.040067	0.669161	0.607044	0.909119	20.5065	18.1345	9.95094
AT3G12900	S8H	4.39746	2-oxoglutarate (2OG) and Fe(II)-dependent oxygenase superfamily protein	0.0263631	0.057531	0.00767335	0.0807388	0.865425	0.851286	1.35904
AT5G01881	AT5G01881	3.92646		0.0426456	0.0210992	0.0253274	0.0242268	0.485126	0.237999	0.351145
AT5G58830	AT5G58830	3.62368	Subtilisin-like serine endopeptidase family protein	0.0360898	0.00406081	0.00487459	0.00466276	0.075232	0.0415992	0.050785
AT2G35075	AT2G35075	3.55744		0.0209043	0.00489009	0.00587005	0.00561496	0.0627199	0.0500944	0.0799733
AT3G17400	AT3G17400	3.40927	F-box family protein	0.00546825	0.0162214	0.0194722	0.018626	0.208055	0.166173	0.202867
AT5G21430	NdhU	3.31386	Chaperone DnaJ-domain superfamily protein	0.023677	0.00895306	0.0107472	0.0102802	0.114831	0.0713346	0.111968
AT3G19940	STP10	3.04359	Major facilitator superfamily protein	0.000904988	0.00585861	0.00703266	0.0336352	0.125237	0.140037	0.118357
AT5G43650	BHLH92	2.94486	basic helix-loop-helix (bHLH) DNA-binding superfamily protein	0.0112847	0.00940909	0.0112947	0.0540192	0.227952	0.139226	0.208188
AT2G09005	AT2G09005	2.84761		0.0245309	0.0342862	0.0411571	0.0393685	0.244307	0.35123	0.230886
AT1G02405	AT1G02405	2.80986	proline-rich family protein	0.0420819	0.0600235	0.0144104	0.0137842	0.290835	0.177634	0.150132
AT2G09605	AT2G09605	2.75209		0.0067433	0.190961	0.0458458	0.219268	1.03413	0.825959	1.21246
AT4G01630	EXPA17	2.72659	expansin A17	0.00365421	14.8934	15.3226	14.164	98.9737	106.211	88.5612
AT1G76210	AT1G76210	2.70853	Arabidopsis protein of unknown function (DUF241)	0.0236519	0.233421	0.0518886	0.129047	0.800822	0.718339	1.1893
AT3G17180	scpl33	2.70448	serine carboxypeptidase-like 33	0.00282292	0.00513709	0.00616655	0.00589857	0.0366044	0.0409303	0.0345935
AT3G29690	AT3G29690	2.681	HXXXD-type acyl-transferase family protein	0.0191037	0.0134696	0.0161688	0.0154662	0.0959776	0.0766573	0.116621
AT4G35655	RIN4	2.681	RPM1-interacting protein 4 (RIN4) family protein	0.0191037	0.0135705	0.0162901	0.0155821	0.0966971	0.077232	0.117495
AT2G07729	AT2G07729	2.681	transposable element gene	0.0191037	0.0104642	0.0125612	0.0120154	0.0745629	0.0595535	0.0906002
AT3G45270	AT3G45270	2.681	transposable element gene	0.0191037	0.00403907	0.00484849	0.00463779	0.0287804	0.0229869	0.0349706
AT1G09293	AT1G09293	2.681		0.0191037	0.0289187	0.0347139	0.0332054	0.206061	0.164581	0.250381
AT1G80540	AT1G80540	2.64244		0.0434295	0.0289716	0.00496821	0.0047523	0.0648803	0.0612418	0.115465
AT1G07977	AT1G07977	2.62448		0.0294602	0.0459469	0.0551546	0.263789	0.851229	0.470684	0.92823
AT1G79130	AT1G79130	2.61368	SAUR-like auxin-responsive protein family	0.023328	0.0945684	0.0810856	0.26371	0.712354	1.18405	0.792789
AT5G60350	AT5G60350	2.53573		0.00254137	0.200838	0.174579	0.103376	0.937599	1.03264	0.806144
AT4G22660	AT4G22660	2.47692	F-box family protein with a domain of unknown function (DUF295)	0.00180625	0.0227999	0.0456149	0.00872652	0.140799	0.16436	0.124291
AT3G06545	AT3G06545	2.42353		0.0102432	0.0785725	0.0188637	0.0180439	0.201553	0.16098	0.256998
AT3G08636	AT3G08636	2.41448		0.0197247	0.0502864	0.0603637	0.0577405	0.364483	0.289642	0.243613
AT2G14846	AT2G14846	2.39612	Bifunctional inhibitor/lipid-transfer protein/seed storage 2S albumin superfamily protein	0.0188563	0.0204324	0.024527	0.0234611	0.145591	0.116284	0.0982808
AT3G10510	AT3G10510	2.39612	Galactose oxidase/kelch repeat superfamily protein	0.0188563	0.00811071	0.00973608	0.00931298	0.057793	0.0461593	0.0390129
AT4G24070	AT4G24070	2.39612	carbon-carbon lyases	0.0188563	0.0300716	0.0360979	0.0345292	0.214276	0.171142	0.144646
AT1G19320	AT1G19320	2.39612	Pathogenesis-related thaumatin superfamily protein	0.0188563	0.0104763	0.0125758	0.0120293	0.0746492	0.0596224	0.0503917
AT3G00940	AT3G00940	2.39612		0.0188563	0.0268592	0.0322417	0.0308406	0.191386	0.15286	0.129194
AT2G17660	AT2G17660	2.37242	RPM1-interacting protein 4 (RIN4) family protein	0.0151237	0.143422	0.421824	0.394693	1.2245	1.82276	1.9234
AT5G27260	AT5G27260	2.34499		0.0302621	0.00992494	0.0595694	0.0113961	0.155585	0.169453	0.0859311
AT3G61185	AT3G61185	2.33715		0.00974363	0.0235105	0.028222	0.134978	0.301544	0.347885	0.294026
AT1G08945	AT1G08945	2.31977		0.00385135	0.0500086	0.10005	0.0191405	0.261314	0.246659	0.336761
AT3G04745	AT3G04745	2.31825		0.0240123	0.0148874	0.0178708	0.0170942	0.0636483	0.0847265	0.100253
AT1G04833	AT1G04833	2.30367		0.0152814	0.019275	0.00462754	0.00442644	0.049444	0.0570425	0.033377
AT4G17860	AT4G17860	2.29867	Protein of Unknown Function (DUF239)	0.00184294	0.0903764	0.0417261	0.0399128	0.247684	0.324434	0.274205
AT3G49700	ACS9	2.28149	1-aminocyclopropane-1-carboxylate synthase 9	0.0397216	0.309293	0.250042	0.210185	0.872553	1.27168	1.59702
AT2G09805	AT2G09805	2.2746		0.0100328	0.0175078	0.0210164	0.100515	0.274455	0.179352	0.218955
AT3G54830	AT3G54830	2.20457	Transmembrane amino acid transporter family protein	0.0239385	0.113267	0.0886736	0.0735107	0.442144	0.510093	0.317418
AT5G14650	AT5G14650	2.1757	Pectin lyase-like superfamily protein	0.000808771	22.4975	28.8859	17.752	97.1969	115.242	99.9178
AT4G16880	AT4G16880	2.17483	Leucine-rich repeat (LRR) family protein	0.0143209	0.0227616	0.00910768	0.00871189	0.0544209	0.077724	0.0510929
AT1G29450	AT1G29450	2.14166	SAUR-like auxin-responsive protein family	0.0103193	0.0100797	0.0120996	0.0115738	0.0430937	0.057365	0.0484838
AT1G08090	NRT2:1	2.13388	nitrate transporter 2:1	0.0330034	175.126	181.892	220.779	1044.37	874.903	616.646
AT1G21525	AT1G21525	2.09758		0.0225897	0.518578	0.358409	0.378922	1.76919	2.20007	1.40593
AT5G60770	NRT2.4	1.99259	nitrate transporter 2.4	0.0354478	0.733196	0.930783	0.708633	4.02166	3.01998	2.40019
AT3G48346	AT3G48346	1.99243		0.00917671	0.433876	0.556743	0.292043	1.98288	1.37938	1.74154
AT1G29740	AT1G29740	1.99204	Leucine-rich repeat transmembrane protein kinase	0.000162756	0.527449	0.491077	0.387015	1.96901	1.87722	1.745
AT2G07830	AT2G07830	1.9899		0.033781	0.0735898	0.441686	0.0844983	0.734112	0.586335	1.06191
AT1G75785	AT1G75785	1.96085		0.0213983	0.014863	0.0892074	0.0170662	0.190631	0.152257	0.128685
AT3G58060	MTP8	1.95035	Cation efflux family protein	0.0487513	0.25489	0.263276	0.319898	0.718041	1.18073	1.34008
AT1G53940	GLIP2	1.94974	GDSL-motif lipase 2	0.0467103	1.39206	1.86762	1.12106	6.50804	6.76095	3.65395
AT5G03310	AT5G03310	1.93196	SAUR-like auxin-responsive protein family	0.00838951	0.543468	0.472412	0.279736	1.36205	1.9411	1.64058
AT2G33880	HB-3	1.91367	homeobox-3	0.047513	0.0502864	0.00670708	0.00641561	0.0716633	0.108115	0.0591262
AT4G19902	AT4G19902	1.91278		0.0289748	0.478334	0.30918	0.0422491	0.786548	1.38208	0.955721
AT4G07850	AT4G07850	1.90908	transposable element gene	0.0358219	0.0110682	0.00265724	0.00254177	0.0157733	0.0176374	0.027684
AT4G15460	AT4G15460	1.90801	glycine-rich protein	0.0369233	0.0165476	0.0198637	0.0950026	0.212239	0.169515	0.111433
AT5G37450	AT5G37450	1.90794	Leucine-rich repeat protein kinase family protein	0.039742	3.23534	3.41232	2.65632	14.27	12.4468	8.19853
AT1G47603	PUP19	1.89396	purine permease 19	0.0386393	0.830476	0.641418	0.983149	3.99092	2.67461	2.45871
AT5G16023	RTFL18	1.86478	ROTUNDIFOLIA like 18	0.034015	0.0896193	0.193642	0.185227	0.53641	0.428431	0.741446
AT3G54800	AT3G54800	1.84864	Pleckstrin homology (PH) and lipid-binding START domains-containing protein	0.0127946	0.0993619	0.0884935	0.0772872	0.360854	0.331994	0.262094
AT4G15660	AT4G15660	1.84524	Thioredoxin superfamily protein	0.0385212	0.433319	0.913161	0.895592	3.58164	2.33456	2.13987
AT2G34000	AT2G34000	1.813	RING/U-box superfamily protein	0.0243117	0.990883	1.10927	1.59798	4.80752	5.00564	3.18104
AT2G19330	PIRL6	1.80775	plant intracellular ras group-related LRR 6	0.0109311	0.0957446	0.0442045	0.0253701	0.220413	0.209576	0.148789
AT3G48343	AT3G48343	1.80546		0.0130127	0.171964	0.281489	0.628264	1.22533	1.54808	1.00762
AT2G07686	AT2G07686	1.7982	transposable element gene	0.0170457	0.0224827	0.00539765	0.0464677	0.0704885	0.097244	0.0908402
AT2G07827	AT2G07827	1.79151		0.0208109	0.014529	0.0523217	0.0166826	0.103526	0.115761	0.0698851
AT5G36870	GSL09	1.78147	glucan synthase-like 9	0.0309272	0.355345	0.242975	0.404575	1.31408	1.31579	0.817833
AT1G05650	AT1G05650	1.75239	Pectin lyase-like superfamily protein	0.012896	6.87314	6.48306	6.45077	24.1219	24.0054	18.6054
AT5G36140	CYP716A2	1.72929	cytochrome P45, family 716, subfamily A, polypeptide 2	0.00426747	1.22271	0.813062	1.70696	4.12429	3.99494	4.29037
AT3G48740	SWEET11	1.72757	Nodulin MtN3 family protein	0.0337402	1.79465	1.30824	0.666909	2.94817	5.31108	4.22514
AT4G21970	AT4G21970	1.72309	Protein of unknown function, DUF584	0.0170863	0.0398747	0.0095731	0.0457854	0.102286	0.0816958	0.130423
AT5G59270	AT5G59270	1.71764	Concanavalin A-like lectin protein kinase family protein	0.0453676	0.171143	0.187178	0.0655039	0.61245	0.463191	0.318306
AT2G45360	AT2G45360	1.70539	Protein of unknown function (DUF1442)	0.0204417	8.85501	8.21791	9.31509	30.5446	32.6233	22.8879
AT3G17290	AT3G17290	1.6956	transposable element gene	0.0399104	0.00543636	0.032629	0.0312111	0.100716	0.0556905	0.0679879
AT1G24822	AT1G24822	1.67826		0.0371496	0.129771	0.0834521	0.164973	0.521788	0.300695	0.3879
AT5G21120	EIL2	1.67686	ETHYLENE-INSENSITIVE3-like 2	0.023139	0.276939	0.0991481	0.22873	0.630083	0.812938	0.490771
AT1G50780	AT1G50780	1.67513	2Fe-2S ferredoxin-like superfamily protein	0.0478222	0.00861232	0.0516911	0.00988895	0.0613672	0.0882252	0.0745663
AT1G26790	AT1G26790	1.66938	Dof-type zinc finger DNA-binding family protein	0.0231604	0.0327717	0.0708104	0.0677332	0.196153	0.21635	0.132412
AT4G38140	AT4G38140	1.66544	RING/U-box superfamily protein	0.0213789	0.280285	0.415619	0.473283	1.52725	1.18228	0.999242
AT3G44766	AT3G44766	1.65915		0.0250054	0.0375583	0.0450849	0.0431257	0.160573	0.12825	0.108394
AT1G16510	AT1G16510	1.65411	SAUR-like auxin-responsive protein family	0.0317807	3.22825	3.25216	3.53991	12.9734	10.1255	8.43806
ATMG01180	ORF111B	1.64269		0.0188695	0.0269391	0.0323377	0.0927972	0.191955	0.153315	0.129579
AT1G08120	AT1G08120	1.64237		0.0129782	0.0432261	0.0103777	0.0496336	0.0862423	0.127923	0.108118
AT3G06955	AT3G06955	1.62312		0.0391762	0.4013	0.267622	0.0511985	0.571894	0.659782	0.986585
AT3G23880	AT3G23880	1.60429	F-box and associated interaction domains-containing protein	0.0149849	0.552373	0.627704	0.363638	1.47991	1.90295	1.31076
AT4G38410	AT4G38410	1.57189	Dehydrin family protein	0.0310469	5.00051	4.20073	5.43026	11.3788	17.7751	14.3446
AT5G06705	AT5G06705	1.54709		0.044724	0.160488	0.03853	0.0368556	0.228713	0.182673	0.277905
AT5G51520	AT5G51520	1.54622	Plant invertase/pectin methylesterase inhibitor superfamily protein	0.000617104	5.33187	3.67234	3.44584	11.6953	13.0332	11.632
AT1G27820	AT1G27820	1.54618	Polynucleotidyl transferase, ribonuclease H-like superfamily protein	0.0240959	0.0615972	0.0582286	0.0111396	0.124431	0.0993834	0.158661
AT5G48430	AT5G48430	1.50644	Eukaryotic aspartyl protease family protein	0.0309365	36.6959	29.7986	49.2766	135.158	111.376	82.3824
AT1G06980	AT1G06980	1.49634		0.0250129	0.792773	0.742491	0.690218	1.65122	2.38976	2.23768
AT1G62280	SLAH1	1.48734	SLAC1 homologue 1	0.0114436	0.224318	0.123719	0.0904975	0.354236	0.379539	0.495749
AT1G52680	AT1G52680	1.48305	late embryogenesis abundant protein-related / LEA protein-related	0.0380245	0.0867957	0.074421	0.0142374	0.123693	0.2117	0.155068
AT1G35625	AT1G35625	1.47771	RING/U-box superfamily protein	0.0262505	0.257429	0.0897149	0.429081	0.863904	0.746713	0.55122
AT2G43870	AT2G43870	1.4763	Pectin lyase-like superfamily protein	0.00964269	2.74873	2.58501	2.25824	6.39564	8.09739	6.63041
AT5G05965	AT5G05965	1.46864		0.0445158	0.482899	0.121327	0.167634	0.784206	0.49852	0.853483
AT1G70260	UMAMIT36	1.45597	nodulin MtN21 /EamA-like transporter family protein	0.0242232	3.18146	2.47809	0.748216	4.33101	6.70021	6.54788
AT2G13900	AT2G13900	1.45281	Cysteine/Histidine-rich C1 domain family protein	0.00884661	0.154264	0.175169	0.110109	0.409976	0.460325	0.332905
AT4G21902	AT4G21902	1.4328		0.0246961	0.368264	0.721262	1.09052	1.57444	1.83111	2.47992
AT4G15690	AT4G15690	1.43183	Thioredoxin superfamily protein	0.00227654	1.12805	0.864669	1.32647	3.35074	2.92375	2.68029
AT2G16660	AT2G16660	1.41124	Major facilitator superfamily protein	0.025362	39.8391	41.8186	46.1574	135.324	110.651	93.9683
AT4G12890	AT4G12890	1.40829	Gamma interferon responsive lysosomal thiol (GILT) reductase family protein	0.000686051	0.211571	0.165632	0.13731	0.485038	0.429281	0.451313
AT1G50050	AT1G50050	1.40622	CAP (Cysteine-rich secretory proteins, Antigen 5, and Pathogenesis-related 1 protein) superfamily protein	0.0292048	3.98774	4.93885	4.97341	13.8788	13.5757	9.3862
AT4G01470	TIP1;3	1.39318	tonoplast intrinsic protein 1;3	0.00815037	0.0411434	0.0493885	0.0472422	0.10554	0.12176	0.134573
AT2G07702	AT2G07702	1.39307		0.0226248	0.0564713	0.019368	0.0648422	0.137961	0.0918248	0.139695
AT5G36130	AT5G36130	1.37892	Cytochrome P45 superfamily protein	0.0021193	1.1146	1.0145	0.998543	2.77538	2.49552	2.86328
AT1G65390	PP2-A5	1.36522	phloem protein 2 A5	0.0385222	0.094114	0.0996832	0.171632	0.260355	0.270959	0.410087
AT1G65570	AT1G65570	1.36268	Pectin lyase-like superfamily protein	0.0171547	3.91802	5.99193	3.79033	10.3846	14.4182	10.429
AT1G10550	XTH33	1.36032	xyloglucan:xyloglucosyl transferase 33	0.022478	2.28537	2.29362	3.05432	5.52068	7.95734	6.11989
AT3G56380	RR17	1.35905	response regulator 17	0.0154287	0.307577	0.369215	0.756793	1.39848	1.25033	1.02858
AT1G62262	SLAH4	1.33881	SLAC1 homologue 4	0.0201405	0.766677	1.03447	0.648301	2.51551	1.98208	1.69808
AT5G01255	AT5G01255	1.31819		0.0451285	0.289907	0.0386671	0.258907	0.596769	0.40331	0.464823
AT4G15393	CYP702A5	1.31742	cytochrome P45, family 72, subfamily A, polypeptide 5	0.00481162	9.64786	12.6212	7.11188	23.8506	28.0012	21.3714
AT2G28710	AT2G28710	1.31017	C2H2-type zinc finger family protein	0.0092033	9.21199	8.93953	9.84061	26.0465	21.899	21.4669
AT5G38700	AT5G38700	1.30776		0.00383243	1.62504	2.2334	1.54142	3.9045	4.44099	5.02221
AT3G22250	AT3G22250	1.2871	UDP-Glycosyltransferase superfamily protein	0.0136114	1.73184	1.17737	0.868789	2.93132	3.14505	3.14339
AT4G06225	AT4G06225	1.27983		0.0279518	2.08162	1.96455	0.563977	3.32538	4.19923	3.66934
AT1G49220	AT1G49220	1.2751	RING/U-box superfamily protein	0.045173	0.129645	0.155625	0.0676646	0.251941	0.228056	0.374158
AT3G01730	AT3G01730	1.27447		0.0408253	1.64725	1.57789	1.62395	3.48568	4.86729	3.37743
AT5G23660	SWEET12	1.26864	homolog of Medicago truncatula MTN3	0.0273297	2.80423	1.52569	1.28951	3.57464	5.61063	4.35384
AT4G15700	AT4G15700	1.26725	Thioredoxin superfamily protein	0.00657505	0.9559	0.750808	0.71818	2.23679	1.84026	1.7597
AT1G30250	AT1G30250	1.26108		0.00334753	0.0559428	0.0671537	0.0642354	0.143504	0.165557	0.139926
AT5G50200	WR3	1.25281	nitrate transmembrane transporters	0.0401	169.309	160.834	205.06	509.374	445.024	321.019
AT1G16530	ASL9	1.25199	ASYMMETRIC LEAVES 2-like 9	0.00193381	6.58184	6.44042	5.96496	14.0957	15.0802	16.046
AT1G61920	AT1G61920	1.25095		0.0169816	0.0772316	0.166876	0.159624	0.374214	0.334048	0.252612
AT5G20670	AT5G20670	1.24835	Protein of unknown function (DUF1677)	0.0417463	0.512747	0.364276	0.1562	0.671066	0.726552	1.057
AT4G15680	AT4G15680	1.24686	Thioredoxin superfamily protein	0.0154028	1.53657	0.821497	2.03121	3.80909	3.36566	3.24209
AT3G51420	SSL4	1.24628	strictosidine synthase-like 4	0.0165298	0.372762	0.342178	0.297095	0.756214	0.703821	0.940801
AT1G08650	PPCK1	1.24086	phosphoenolpyruvate carboxylase kinase 1	0.00213473	40.7811	40.1363	36.1739	89.4715	99.8346	87.4274
AT4G03500	AT4G03500	1.23857	Ankyrin repeat family protein	0.00951616	2.89896	3.45384	2.94636	7.77264	7.91347	6.25658
AT2G46660	CYP78A6	1.23444	cytochrome P45, family 78, subfamily A, polypeptide 6	0.00117835	0.57548	0.401631	0.466136	1.17614	1.14249	1.07719
AT1G30140	AT1G30140	1.23165		0.032453	0.554919	0.316682	0.407375	0.764888	1.23219	1.00642
AT1G28160	AT1G28160	1.23027	Integrase-type DNA-binding superfamily protein	0.0113104	0.3916	0.1746	0.398259	0.845077	0.674964	0.742682
AT1G13890	SNAP30	1.22469	soluble N-ethylmaleimide-sensitive factor adaptor protein 3	0.0380481	0.0264407	0.0105798	0.01012	0.0376808	0.0300957	0.0423938
AT1G10657	AT1G10657	1.2241	Plant protein 1589 of unknown function	0.00906242	0.162186	0.231772	0.150756	0.495284	0.413165	0.364058
AT3G63052	AT3G63052	1.2193		0.0121456	0.113713	0.136501	0.235024	0.421337	0.336522	0.371936
AT5G67520	APK4	1.21916	adenosine-5'-phosphosulfate (APS) kinase 4	0.00895673	3.43587	2.67249	3.16682	7.47903	7.9706	6.14397
AT1G30730	AT1G30730	1.21699	FAD-binding Berberine family protein	0.00691395	8.20965	8.90566	11.0823	18.7127	22.4532	24.3824
AT1G10970	ZIP4	1.21321	zinc transporter 4 precursor	0.0474118	8.51296	7.90995	8.91647	23.8956	19.8236	15.0309
AT1G72890	AT1G72890	1.20819	Disease resistance protein (TIR-NBS class)	0.0106225	1.35313	1.81782	1.81816	3.3069	4.437	3.7833
AT2G25900	ATCTH	1.20215	Zinc finger C-x8-C-x5-C-x3-H type family protein	0.00669439	7.74366	5.90669	7.59945	14.8195	18.6562	15.4165
AT5G59680	AT5G59680	1.19758	Leucine-rich repeat protein kinase family protein	0.0479897	3.8125	4.91032	3.86675	10.585	11.3156	6.97417
AT4G35690	AT4G35690	1.19735	Arabidopsis protein of unknown function (DUF241)	0.0290423	0.598771	0.382718	0.651813	1.56255	1.05329	1.1296
AT3G46330	MEE39	1.18714	Leucine-rich repeat protein kinase family protein	0.0203456	7.95119	8.24991	8.43347	21.568	18.2597	16.2654
AT5G09935	AT5G09935	1.18478		0.0274238	1.19216	1.64307	0.557688	2.57988	3.05182	2.08135
AT4G04845	AT4G04845	1.17912		0.00333637	0.102411	0.141847	0.171865	0.348025	0.313835	0.280404
AT4G21870	AT4G21870	1.17185	HSP2-like chaperones superfamily protein	0.0299497	1.72786	1.71615	1.21859	3.23735	4.32276	2.94475
AT5G65690	PCK2	1.17069	phosphoenolpyruvate carboxykinase 2	0.0123241	2.33671	2.66495	2.55751	5.06521	6.43559	5.51639
AT5G14360	AT5G14360	1.16972	Ubiquitin-like superfamily protein	0.0312007	1.59043	2.16541	1.97325	3.4226	5.16352	4.3025
AT1G32172	AT1G32172	1.16643	other RNA	0.0232337	0.0753557	0.026605	0.0661669	0.10739	0.146317	0.123664
AT3G14880	AT3G14880	1.16119		0.0489299	0.0887407	0.125892	0.157474	0.195445	0.303022	0.333717
AT5G01050	AT5G01050	1.15172	Laccase/Diphenol oxidase family protein	0.00222206	3.14656	3.08936	2.79595	6.90733	7.02101	6.13849
AT5G03995	AT5G03995	1.14173		0.011486	8.45474	13.6833	7.10398	20.2705	24.7492	19.5014
AT1G32450	NRT1.5	1.13571	nitrate transporter 1.5	0.00327343	74.3444	81.2507	49.9168	132.818	159.818	158.927
AT3G02885	GASA5	1.12944	GAST1 protein homolog 5	0.00615105	23.0731	29.3848	19.4524	52.3072	50.9358	54.0778
AT5G45310	AT5G45310	1.12937		0.0347171	0.427402	0.203815	0.221849	0.659154	0.593108	0.613931
AT4G08620	SULTR1;1	1.12384	sulphate transporter 1;1	0.0453005	1.554	1.8562	1.22041	3.33011	4.18836	2.57281
AT2G24710	GLR2.3	1.11984	glutamate receptor 2.3	0.0310419	1.40279	2.04819	1.35472	2.86408	4.31778	3.26203
AT1G05213	AT1G05213	1.11907		0.0198521	0.0994676	0.0574892	0.0465308	0.131251	0.138376	0.172362
AT5G44417	AT5G44417	1.11878		0.00484813	3.75499	3.71977	5.65112	10.2943	9.98857	8.2217
AT1G05990	AT1G05990	1.11868	EF hand calcium-binding protein family	0.0156604	1.40396	0.945419	1.06161	2.45625	2.89724	2.05339
AT1G63105	AT1G63105	1.11151		0.0185908	0.113999	0.0821068	0.0785387	0.162461	0.233564	0.197403
AT5G03570	IREG2	1.10062	iron regulated 2	0.00231366	1.6353	1.61128	1.40487	3.51545	3.43876	3.02064
AT2G41240	BHLH100	1.09963	basic helix-loop-helix protein 1	0.0136723	0.132996	0.215995	0.15271	0.412513	0.293855	0.368778
AT3G59480	AT3G59480	1.09914	pfkB-like carbohydrate kinase family protein	0.0087335	2.59338	1.50018	2.79532	4.45765	5.30349	4.99667
AT5G01815	AT5G01815	1.09547		0.040662	0.884279	0.768638	0.80055	1.51868	1.57394	2.15003
AT1G73300	scpl2	1.09475	serine carboxypeptidase-like 2	0.00615059	1.68904	1.25242	2.08368	3.38115	3.79588	3.55547
AT1G49860	GSTF14	1.08449	glutathione S-transferase (class phi) 14	0.0410622	75.4219	109.085	67.3376	210.245	193.419	130.403
AT4G15390	AT4G15390	1.07812	HXXXD-type acyl-transferase family protein	0.0229418	82.7936	91.6663	43.3439	127.666	184.525	147.653
AT4G14630	GLP9	1.06606	germin-like protein 9	0.0210919	19.8194	25.3796	23.9684	51.6385	53.9475	39.2307
AT2G28780	AT2G28780	1.06553		0.013178	16.413	20.3616	10.5714	30.906	35.6532	32.5333
AT4G15740	AT4G15740	1.05894	Calcium-dependent lipid-binding (CaLB domain) family protein	0.0318563	2.9991	3.84751	3.16967	7.21098	8.1422	5.51469
AT2G30220	AT2G30220	1.04218	GDSL-like Lipase/Acylhydrolase family protein	0.0215111	1.00086	0.464786	0.947894	1.34304	1.82107	1.80619
AT4G27460	CBSX5	1.04096	Cystathionine beta-synthase (CBS) family protein	0.0435969	0.77618	0.819639	0.730411	1.28911	1.91973	1.5776
AT2G25680	MOT1	1.03639	molybdate transporter 1	0.0120095	2.51746	2.96763	2.60482	5.84504	6.00779	4.74024
AT1G26700	MLO14	1.03371	Seven transmembrane MLO family protein	0.00134355	3.18967	3.16889	3.32827	6.90771	6.30865	6.61535
AT5G45380	DUR3	1.0306	solute:sodium symporters;urea transmembrane transporters	0.0421252	11.7617	15.3392	15.0138	35.4945	26.7263	23.8143
AT5G65320	AT5G65320	1.02243	basic helix-loop-helix (bHLH) DNA-binding superfamily protein	0.00833661	2.88546	3.052	2.62829	6.4922	5.59268	5.31499
AT4G15670	AT4G15670	1.0218	Thioredoxin superfamily protein	0.0178364	1.00573	0.901986	1.261	2.55352	1.93423	1.94616
AT2G29000	AT2G29000	1.02112	Leucine-rich repeat protein kinase family protein	0.0473872	0.0378294	0.094949	0.0987204	0.122525	0.191806	0.155494
AT5G00335	AT5G00335	1.02073		0.00610191	0.220486	0.236811	0.279819	0.512668	0.435885	0.547021
AT1G76420	CUC3	1.0177	NAC (No Apical Meristem) domain transcriptional regulator superfamily protein	0.031222	0.0944181	0.188899	0.122869	0.224259	0.265092	0.333048
AT2G40330	PYL6	1.01262	PYR1-like 6	0.016966	10.6174	14.165	11.0142	27.4764	24.8433	19.9025
AT1G69490	NAP	1.0102	NAC-like, activated by AP3/PI	0.0250213	1.93032	1.62288	1.96742	3.51333	4.38607	3.22017
AT4G15270	AT4G15270	1.00844	glucosyltransferase-related	0.0224732	2.87	3.60576	1.85128	6.47353	5.77959	4.49865
AT4G02850	AT4G02850	1.00804	phenazine biosynthesis PhzC/PhzF family protein	0.00361359	10.8337	11.6752	8.13064	22.8976	20.1165	18.6075
AT1G04217	AT1G04217	1.00614		0.00465354	3.17255	2.66863	2.15055	4.67853	5.50811	5.86494
AT2G24400	AT2G24400	1.00572	SAUR-like auxin-responsive protein family	0.0012115	2.87614	2.10237	2.4169	4.99947	5.24891	4.60116
AT3G28600	AT3G28600	1.00495	P-loop containing nucleoside triphosphate hydrolases superfamily protein	0.0315988	0.384005	0.153653	0.314948	0.668857	0.520341	0.521875
AT3G05936	AT3G05936	1.00443		0.0245346	3.46852	2.42692	3.42893	5.94746	7.49483	5.26387
AT1G65690	AT1G65690	-1.0031	Late embryogenesis abundant (LEA) hydroxyproline-rich glycoprotein family	0.000879029	31.4236	33.0133	34.9683	19.1274	14.5359	15.9328
AT1G09005	AT1G09005	-1.00506		0.0108448	0.281713	0.367573	0.295344	0.192007	0.125473	0.15318
AT4G10950	AT4G10950	-1.01205	SGNH hydrolase-type esterase superfamily protein	0.0490598	0.442037	0.285718	0.429475	0.281054	0.116109	0.17664
AT1G76680	OPR1	-1.02064	12-oxophytodienoate reductase 1	0.000920656	179.132	204.298	185.408	99.0301	83.5073	97.8423
AT1G11080	scpl31	-1.02683	serine carboxypeptidase-like 31	0.0178982	52.4566	67.6025	49.3295	18.9342	30.7043	33.495
AT3G44300	NIT2	-1.02793	nitrilase 2	0.00265393	93.8354	113.631	100.297	44.7319	47.2987	58.9002
AT5G08790	ATAF2	-1.03504	NAC (No Apical Meristem) domain transcriptional regulator superfamily protein	0.0290113	66.1828	75.2842	93.1252	39.2293	33.7566	41.4952
AT1G78380	GSTU19	-1.03511	glutathione S-transferase TAU 19	0.000648847	1046.22	1152.8	1160.94	559.914	464.718	614.957
AT3G62270	AT3G62270	-1.04626	HCO3- transporter family	0.0127155	42.8598	51.2276	40.4979	19.8698	21.7902	23.509
AT4G21840	MSRB8	-1.04924	methionine sulfoxide reductase B8	0.00547362	1.64782	2.09854	1.81637	1.05882	0.726049	0.903171
AT2G35950	EDA12	-1.05165	embryo sac development arrest 12	0.00684786	0.112819	0.114593	0.0896832	0.0618379	0.04939	0.0417434
AT5G17450	HIPP21	-1.05335	Heavy metal transport/detoxification superfamily protein	0.00514447	9.5383	7.81965	7.90793	3.55693	3.92542	4.69197
AT3G00410	AT3G00410	-1.05791		0.0186878	0.35829	0.384819	0.368096	0.134369	0.236105	0.163269
AT1G05000	PFA-DSP1	-1.06162	Phosphotyrosine protein phosphatases superfamily protein	0.0248176	26.0072	35.9508	33.0245	15.9198	13.6832	15.9024
AT2G43570	CHI	-1.06388	chitinase, putative	0.0318618	17.8091	19.7563	24.5187	10.1134	9.95902	9.62509
AT2G29420	GSTU7	-1.06753	glutathione S-transferase tau 7	0.000301137	109.506	120.402	121.403	55.8586	49.8876	61.8766
AT3G04700	AT3G04700	-1.07753	Protein of unknown function (DUF1685)	0.0128367	0.209844	0.185524	0.156113	0.0903151	0.073246	0.0977527
AT5G64250	AT5G64250	-1.08014	Aldolase-type TIM barrel family protein	0.0145641	95.7311	104.593	123.503	50.1208	47.5647	55.4791
AT5G11975	AT5G11975	-1.08794		0.0247123	0.536956	0.399014	0.440393	0.182195	0.145519	0.319774
AT1G16420	MC8	-1.08993	metacaspase 8	0.00366562	1.86373	1.69796	1.5684	0.80459	0.863745	0.741701
AT1G74420	FUT3	-1.09024	fucosyltransferase 3	0.00666524	0.358612	0.310598	0.276251	0.135851	0.129172	0.179045
AT3G46270	AT3G46270	-1.09119	receptor protein kinase-related	0.0439152	2.17784	3.30852	2.61981	1.19749	1.20422	1.40311
AT5G38900	AT5G38900	-1.09125	Thioredoxin superfamily protein	0.0207123	8.49867	11.6312	11.0607	4.25266	5.25222	5.1346
AT4G03540	AT4G03540	-1.09304	Uncharacterised protein family (UPF497)	0.0381391	26.4657	24.8735	36.7903	16.4188	11.1593	13.7345
AT1G67810	SUFE2	-1.09776	sulfur E2	0.0399089	13.2604	16.1655	20.1349	7.84678	6.73706	8.57295
AT1G64950	CYP89A5	-1.09993	cytochrome P45, family 89, subfamily A, polypeptide 5	0.00256093	45.7626	48.8173	55.3228	24.264	19.8044	25.8671
AT2G29010	AT2G29010	-1.10137		0.0261028	2.07055	2.01168	1.47872	0.805616	0.978494	0.807697
AT1G72490	AT1G72490	-1.10442		0.000622278	14.2118	16.0959	15.0207	8.03209	5.93	7.1197
AT1G76470	AT1G76470	-1.10518	NAD(P)-binding Rossmann-fold superfamily protein	0.0455045	3.17855	3.34146	4.65906	1.93355	1.60233	1.66065
AT1G08957	AT1G08957	-1.10736		0.00118875	1.79719	1.68493	1.76234	0.691706	0.821233	0.921248
AT4G32500	KT5	-1.11028	K+ transporter 5	0.0443018	0.0598606	0.0567289	0.0687339	0.0224493	0.0179303	0.045463
AT4G01230	AT4G01230	-1.11353	Reticulon family protein	0.00883224	0.241708	0.290146	0.239256	0.106901	0.161277	0.0881994
AT3G60940	AT3G60940	-1.11534	Putative endonuclease or glycosyl hydrolase	0.0481422	0.415882	0.597111	0.702249	0.2208	0.343425	0.227498
AT5G40010	AATP1	-1.11581	AAA-ATPase 1	0.0194821	3.0042	3.72313	4.35523	2.06085	1.32456	1.72842
AT2G15130	AT2G15130	-1.11591	Plant basic secretory protein (BSP) family protein	0.00288247	0.352658	0.314784	0.363402	0.141752	0.133802	0.200077
AT5G12030	HSP17.6A	-1.1173	heat shock protein 17.6A	0.0146063	6.57828	7.87192	6.7521	4.48992	2.11428	3.16912
AT3G03585	AT3G03585	-1.11893		0.043791	2.12693	3.53785	3.26069	0.837623	1.45866	1.81333
AT5G22140	AT5G22140	-1.11906	FAD/NAD(P)-binding oxidoreductase family protein	0.00180449	54.7693	62.0722	60.3676	27.0074	25.8105	28.7679
AT1G49030	AT1G49030	-1.1233	PLAC8 family protein	0.0136823	5.54265	6.56779	5.09603	2.84856	2.41424	2.6357
AT2G29500	AT2G29500	-1.12952	HSP2-like chaperones superfamily protein	0.00243766	47.3235	51.7447	57.3894	28.5717	24.5763	18.3636
AT5G00385	AT5G00385	-1.1329		0.00919323	0.404657	0.536882	0.513551	0.212461	0.266659	0.184398
AT2G32020	AT2G32020	-1.13398	Acyl-CoA N-acyltransferases (NAT) superfamily protein	0.0446808	6.52664	6.37059	9.79157	3.48962	2.20153	4.64715
AT5G44582	AT5G44582	-1.1385		0.0191199	1.712	1.60744	1.61544	0.797153	0.482338	0.962085
AT3G25190	VTL5	-1.14277	Vacuolar iron transporter (VIT) family protein	0.00331086	272.39	276.733	227.173	104.702	110.722	136.153
AT5G62330	AT5G62330	-1.14928		0.0357307	29.2468	20.7019	29.3114	12.4025	11.4934	11.8385
AT5G13750	ZIFL1	-1.15198	zinc induced facilitator-like 1	0.000830746	53.6796	60.2286	62.3639	28.47	22.4456	28.408
AT5G02125	AT5G02125	-1.15523		0.00162156	0.316488	0.329257	0.363402	0.150343	0.120079	0.182679
AT3G22240	AT3G22240	-1.16001		0.0260197	133.991	175.543	134.118	69.3582	63.6088	65.5713
AT1G50130	AT1G50130	-1.16246		0.032932	0.132635	0.104849	0.144867	0.0230511	0.0699615	0.0778027
AT1G14540	PER4	-1.16934	Peroxidase superfamily protein	0.00335053	4.47211	5.19653	5.15145	2.07002	2.15828	2.36106
AT2G13810	ALD1	-1.17145	AGD2-like defense response protein 1	0.0346709	3.2899	4.39183	3.03661	1.51902	1.44934	1.79031
AT5G66800	AT5G66800	-1.17459		0.0144636	3.39817	2.55062	2.79209	1.1041	1.38825	1.37995
AT2G15480	UGT73B5	-1.1802	UDP-glucosyl transferase 73B5	0.00289366	29.4838	34.8035	35.6409	13.7522	13.4693	16.8759
AT3G46280	AT3G46280	-1.18625	protein kinase-related	0.00964758	73.2906	75.8633	62.6453	31.8831	30.4575	30.7333
AT2G30140	UGT87A2	-1.19401	UDP-Glycosyltransferase superfamily protein	0.00427254	17.748	18.525	21.7851	7.6927	7.93645	9.74726
AT1G02850	BGLU11	-1.1991	beta glucosidase 11	0.0263457	42.2927	47.0694	60.7753	23.9724	18.0285	23.3909
AT5G24090	CHIA	-1.20267	chitinase A	0.00564451	22.4504	28.1491	23.6144	9.85766	9.83961	12.5465
AT5G07440	GDH2	-1.20775	glutamate dehydrogenase 2	0.000579861	247.587	259.472	250.396	95.6459	110.495	121.793
AT5G14470	AT5G14470	-1.21915	GHMP kinase family protein	0.0112808	0.964886	0.969146	0.92703	0.514479	0.291376	0.423071
AT5G43450	AT5G43450	-1.22224	2-oxoglutarate (2OG) and Fe(II)-dependent oxygenase superfamily protein	0.0404856	1.21893	1.19716	1.76123	0.706474	0.550985	0.533009
AT5G22555	AT5G22555	-1.2235		0.0289204	24.0817	28.6154	36.8045	19.7502	9.40234	9.17599
AT2G39380	EXO70H2	-1.23394	exocyst subunit exo7 family protein H2	0.00170841	24.3799	27.7597	26.0232	11.1426	10.4267	11.6619
AT5G43570	AT5G43570	-1.23439	Serine protease inhibitor, potato inhibitor I-type family protein	0.0261864	5.46832	5.25507	7.31644	2.198	2.60672	2.86259
AT3G42792	AT3G42792	-1.24698	transposable element gene	0.0300079	0.392695	0.260978	0.396725	0.0791374	0.139055	0.22437
AT2G02250	PP2-B2	-1.26427	phloem protein 2-B2	0.0057293	6.69405	6.29402	8.12089	3.96645	2.43209	2.3893
AT4G15550	IAGLU	-1.27893	indole-3-acetate beta-D-glucosyltransferase	0.0204112	35.8677	37.5915	48.7791	16.7365	14.7546	18.8833
AT3G09400	PLL3	-1.2841	pol-like 3	0.012709	1.00524	1.33315	1.26514	0.481694	0.55461	0.443408
AT5G56985	AT5G56985	-1.28449		0.0224832	0.527479	0.531876	0.75103	0.270617	0.16811	0.304464
AT4G36510	AT4G36510	-1.28544		0.029811	1.11456	1.01357	0.736837	0.625717	0.192215	0.357405
AT4G08555	AT4G08555	-1.28725		0.0389863	24.1323	38.3238	36.764	13.3585	11.1933	16.1018
AT2G16960	AT2G16960	-1.29578	ARM repeat superfamily protein	0.00799308	0.682836	0.540096	0.735431	0.324371	0.162675	0.310625
AT1G53625	AT1G53625	-1.29862		0.0311822	6.48694	9.59783	8.99177	3.42029	3.69962	3.07408
AT3G01420	DOX1	-1.3204	Peroxidase superfamily protein	0.00166536	983.758	1060.28	1025.46	333.117	400.904	495.083
AT1G60730	AT1G60730	-1.32261	NAD(P)-linked oxidoreductase superfamily protein	0.0120245	64.3989	76.1176	86.8104	32.8825	25.6631	32.3421
AT3G46230	HSP17.4	-1.32681	heat shock protein 17.4	0.00194862	16.0876	16.2402	13.6776	7.00007	5.45359	5.88639
AT1G13480	AT1G13480	-1.33329	Protein of unknown function (DUF1262)	0.045444	3.38723	4.49005	2.78844	1.59107	1.38567	1.25609
AT4G28040	UMAMIT33	-1.33455	nodulin MtN21 /EamA-like transporter family protein	0.0109366	6.99634	6.00255	4.99844	1.85265	2.35158	2.93197
AT1G78710	TBL42	-1.33689	TRICHOME BIREFRINGENCE-LIKE 42	0.021936	0.784323	0.785753	1.02528	0.347036	0.328203	0.352194
AT3G01630	AT3G01630	-1.33742	Major facilitator superfamily protein	0.0289919	0.040834	0.0490171	0.046887	0.00646586	0.0258214	0.0218238
AT4G31370	FLA5	-1.34224	FASCICLIN-like arabinogalactan protein 5 precursor	0.0123534	0.465307	0.368857	0.372989	0.16265	0.16988	0.14358
AT1G78340	GSTU22	-1.34693	glutathione S-transferase TAU 22	0.0112424	98.8269	115.058	129.047	46.3966	40.3879	48.0314
AT4G15490	UGT84A3	-1.34812	UDP-Glycosyltransferase superfamily protein	0.0254469	1.23129	1.24495	0.80572	0.232705	0.406886	0.649574
AT4G29050	AT4G29050	-1.34969	Concanavalin A-like lectin protein kinase family protein	0.0106305	0.378742	0.528119	0.487597	0.158107	0.230789	0.158255
AT5G51440	AT5G51440	-1.35394	HSP2-like chaperones superfamily protein	0.0114812	15.757	20.5128	20.0129	7.11491	6.68062	8.22349
AT3G59140	ABCC10	-1.36022	multidrug resistance-associated protein 14	0.000578191	10.7826	12.448	11.1512	4.60276	3.76512	5.02463
AT1G07460	AT1G07460	-1.38629	Concanavalin A-like lectin family protein	0.0436041	0.35636	0.199628	0.336441	0.10157	0.171262	0.0685644
AT4G10250	ATHSP22.0	-1.38772	HSP2-like chaperones superfamily protein	0.0311028	2.49246	3.60083	3.78577	1.45819	1.16466	1.15261
AT4G16050	AT4G16050	-1.38993	Aminotransferase-like, plant mobile domain family protein	0.0422171	0.140326	0.0968311	0.161001	0.0907556	0.0241946	0.0369802
AT4G01870	AT4G01870	-1.3998	tolB protein-related	0.00842234	37.8376	44.5941	51.5992	15.5127	14.2884	20.9942
AT1G15520	ABCG40	-1.4068	pleiotropic drug resistance 12	0.0187272	0.280006	0.37426	0.362556	0.127352	0.12432	0.131819
AT5G64810	WRKY51	-1.41007	WRKY DNA-binding protein 51	0.0357643	16.4113	22.2931	26.8777	9.03093	6.27739	9.36972
AT2G29480	GSTU2	-1.41124	glutathione S-transferase tau 2	0.0179948	10.5349	12.2137	14.8766	4.67712	4.06108	5.4084
AT5G48400	ATGLR1.2	-1.41285	Glutamate receptor family protein	0.00741053	1.55518	1.15294	1.24624	0.385626	0.450153	0.649357
ATCG00930	TRNI.2	-1.4166		0.0432811	4.27779	3.42337	5.19664	0.176704	2.3287	2.32602
AT4G37370	CYP81D8	-1.41718	cytochrome P45, family 81, subfamily D, polypeptide 8	0.0166189	2.56376	2.83473	3.5012	1.23229	1.12237	0.97779
AT2G17780	MCA2	-1.43371	PLAC8 family protein	0.0323544	0.0906732	0.156167	0.131274	0.0730366	0.0403853	0.0265478
AT1G73445	AT1G73445	-1.44472	transposable element gene	0.0362428	0.209356	0.192178	0.127265	0.0175502	0.0700867	0.106625
AT3G12502	AT3G12502	-1.44612	other RNA	0.0137101	0.510472	0.61277	0.614734	0.0887166	0.297603	0.251529
AT5G64890	PROPEP2	-1.45529	elicitor peptide 2 precursor	0.0434341	1.62257	2.30187	2.72535	0.707078	0.931063	0.786917
AT5G03575	AT5G03575	-1.46364		0.0057992	0.651352	0.566191	0.747904	0.288076	0.230086	0.194464
AT1G06667	AT1G06667	-1.46534		0.0216318	2.21026	1.38977	1.81278	0.449979	0.598997	0.911269
AT1G15625	AT1G15625	-1.47323		0.0173098	7.33934	10.1211	11.2753	4.76143	3.08661	2.5019
AT1G13540	AT1G13540	-1.47854	Protein of unknown function (DUF1262)	0.00115459	1.73957	1.91489	1.91455	0.648055	0.649057	0.701336
AT5G39610	NAC6	-1.47961	NAC domain containing protein 6	0.0194188	7.54066	7.39547	9.76747	3.07737	2.78771	2.99327
AT2G15490	UGT73B4	-1.48106	UDP-glycosyltransferase 73B4	0.00517998	112.078	133.015	147.571	49.7869	36.2026	54.6725
AT5G31999	AT5G31999	-1.49224	transposable element gene	0.0482232	0.0393546	0.0262451	0.0251046	0.00623159	0.00497717	0.021033
AT2G19500	CKX2	-1.49486	cytokinin oxidase 2	0.0329505	0.396379	0.462776	0.654646	0.286309	0.0679845	0.182825
AT1G76520	AT1G76520	-1.49836	Auxin efflux carrier family protein	0.00191111	28.0769	34.4883	32.1048	11.4076	9.18211	12.9193
AT1G06483	AT1G06483	-1.51271		0.0420807	0.257564	0.220843	0.295744	0.0524365	0.0418811	0.176985
AT1G76620	AT1G76620	-1.51642	Protein of unknown function, DUF547	0.000722453	1.09007	1.20256	1.00842	0.433963	0.426979	0.292945
AT5G12020	HSP17.6II	-1.51909	17.6 kDa class II heat shock protein	0.00857502	3.3802	3.14494	3.43297	1.12742	1.62552	0.721522
AT1G14870	PCR2	-1.52654	PLANT CADMIUM RESISTANCE 2	0.00428987	162.142	204.979	191.251	71.8756	53.6395	68.3006
AT4G34710	ADC2	-1.54407	arginine decarboxylase 2	0.00257964	262.076	320.33	314.929	94.6235	91.4642	121.624
AT4G04135	AT4G04135	-1.54759		0.0490453	0.986823	1.51136	0.898668	0.0484939	0.426053	0.687449
AT4G09920	AT4G09920	-1.55835	FBD, F-box and Leucine Rich Repeat domains containing protein	0.0128192	0.176383	0.137521	0.184916	0.0256032	0.0925637	0.0512014
AT1G26420	AT1G26420	-1.56114	FAD-binding Berberine family protein	0.0385406	2.20563	2.08583	3.17287	0.943685	0.77639	0.80946
AT1G55230	AT1G55230	-1.56267	Family of unknown function (DUF716)	0.0463969	0.201146	0.384539	0.316503	0.095551	0.0593574	0.150503
AT1G60740	AT1G60740	-1.56918	Thioredoxin superfamily protein	0.0121958	9.09543	12.1562	10.4941	3.29912	3.43425	3.96488
AT5G27020	AT5G27020	-1.57455		0.0210304	0.150666	0.180859	0.119769	0.0825825	0.0131917	0.055747
AT5G38100	AT5G38100	-1.60654	S-adenosyl-L-methionine-dependent methyltransferases superfamily protein	0.0400594	3.29089	2.4986	1.98072	0.734775	0.818713	0.998138
AT5G59390	AT5G59390	-1.61142	XH/XS domain-containing protein	0.00752078	0.123611	0.157956	0.114463	0.0284128	0.0590025	0.0421958
AT4G05018	AT4G05018	-1.61666		0.0487233	0.224547	0.213777	0.11558	0.099311	0.0440665	0.0372442
AT5G14730	AT5G14730	-1.63258		0.00343064	18.6769	21.467	23.5388	7.90928	5.67017	6.95892
AT2G31860	AT2G31860	-1.64129		0.0300836	0.932981	0.713885	1.17152	0.225487	0.378823	0.299179
AT1G26380	AT1G26380	-1.64853	FAD-binding Berberine family protein	0.0284681	0.884403	0.741366	0.765881	0.1197	0.163089	0.480063
AT4G22610	AT4G22610	-1.65668	Bifunctional inhibitor/lipid-transfer protein/seed storage 2S albumin superfamily protein	0.0195464	30.1879	32.8854	43.685	13.1876	8.71349	11.9592
AT1G58889	AT1G58889	-1.65767	transposable element gene	0.0146239	0.643851	0.834707	0.96999	0.347259	0.227747	0.201064
AT5G22890	AT5G22890	-1.65957	C2H2 and C2HC zinc fingers superfamily protein	0.000493692	20.184	22.3158	18.9106	5.17119	6.30954	7.95769
AT3G52720	ACA1	-1.67333	alpha carbonic anhydrase 1	0.0312906	0.758777	0.695677	0.638004	0.0936589	0.14281	0.419578
AT1G62580	NOGC1	-1.67618	Flavin-binding monooxygenase family protein	0.0205779	1.02792	0.867263	0.653557	0.20927	0.234001	0.354253
AT4G09300	AT4G09300	-1.67687	LisH and RanBPM domains containing protein	0.00992465	2.79809	3.50911	2.40785	0.508482	1.01887	1.19836
AT4G17920	AT4G17920	-1.67721	RING/U-box superfamily protein	0.0194431	0.234992	0.219399	0.329787	0.0868228	0.0495324	0.108846
AT3G09220	LAC7	-1.68445	laccase 7	0.0019756	96.7017	100.033	93.1729	21.0237	31.3395	37.833
AT5G47600	AT5G47600	-1.70418	HSP2-like chaperones superfamily protein	0.000136762	3.11611	3.06047	2.83453	0.865086	0.875196	1.0252
AT2G36970	AT2G36970	-1.71843	UDP-Glycosyltransferase superfamily protein	0.00369592	1.06209	1.18613	1.2802	0.489469	0.414997	0.167749
AT3G46190	AT3G46190	-1.72176	TRAF-like family protein	0.0198969	10.84	13.1333	17.5567	7.00013	2.3033	3.28759
AT1G64940	CYP89A6	-1.72531	cytochrome P45, family 87, subfamily A, polypeptide 6	0.0235605	3.36274	3.75569	5.08965	1.46593	0.903971	1.32222
AT3G29305	AT3G29305	-1.72847		0.0398007	0.308845	0.256665	0.463742	0.169283	0.0270413	0.114274
AT1G18980	AT1G18980	-1.76239	RmlC-like cupins superfamily protein	0.00519833	67.388	84.402	74.1981	19.8526	21.8286	24.931
AT1G30282	AT1G30282	-1.77242	other RNA	0.029292	0.117105	0.090959	0.134464	0.00981689	0.0705668	0.0198806
AT5G51465	AT5G51465	-1.77271		0.0226254	0.0739506	0.0532621	0.0509475	0.0210774	0.0168346	0.0142282
AT2G09970	AT2G09970	-1.77271	Protein of unknown function (DUF1677)	0.0226254	0.0646539	0.0465663	0.0445427	0.0184277	0.0147182	0.0124395
AT2G07662	AT2G07662	-1.77271		0.0226254	0.0818404	0.0589447	0.0563831	0.0233262	0.0186306	0.0157463
AT2G00480	AT2G00480	-1.77969		0.0358371	0.112055	0.104619	0.128665	0.0177433	0.070858	0.0119776
AT5G50770	HSD6	-1.78079	hydroxysteroid dehydrogenase 6	0.0265982	0.0697465	0.0465131	0.0800852	0.011044	0.00882085	0.037276
AT4G20715	AT4G20715	-1.7844	transposable element gene	0.00788107	0.147752	0.176517	0.168374	0.0689807	0.0585099	0.0155217
AT3G28740	CYP81D11	-1.78459	Cytochrome P45 superfamily protein	0.000457126	64.9252	63.7028	57.6544	15.0803	14.9606	24.0293
AT5G08425	AT5G08425	-1.79503		0.0432275	0.226289	0.271637	0.408308	0.0460692	0.183978	0.0310989
AT5G66650	AT5G66650	-1.80602	Protein of unknown function (DUF67)	0.00303141	1.82554	1.96975	1.95835	0.319031	0.622578	0.703808
AT1G17170	GSTU24	-1.8134	glutathione S-transferase TAU 24	0.0154828	162.966	208.778	233.178	61.6185	47.3789	63.1144
AT1G51820	AT1G51820	-1.81469	Leucine-rich repeat protein kinase family protein	0.0103682	1.38324	1.20509	1.67089	0.349514	0.361043	0.500188
AT3G04135	AT3G04135	-1.8158		0.0112762	0.355738	0.536885	0.499241	0.0563292	0.224951	0.114074
AT4G25380	SAP10	-1.84029	stress-associated protein 1	0.0479862	1.31596	1.03023	1.98405	0.668616	0.221424	0.319245
AT1G17180	GSTU25	-1.87476	glutathione S-transferase TAU 25	0.0105525	144.638	187.782	206.423	47.6236	37.1244	62.1794
AT5G50760	AT5G50760	-1.88074	SAUR-like auxin-responsive protein family	0.0269636	14.0553	21.2034	15.9263	4.12033	4.90565	4.87304
AT3G55870	AT3G55870	-1.88601	ADC synthase superfamily protein	0.011796	0.0955188	0.0819005	0.120123	0.00648211	0.0258863	0.0481329
AT5G25460	DGR2	-1.8974	Protein of unknown function, DUF642	0.0339374	138.875	181.03	111.401	34.4226	40.4056	40.9463
AT1G61560	MLO6	-1.91008	Seven transmembrane MLO family protein	0.00102194	13.8936	16.0415	14.8736	3.72224	3.72926	4.47115
AT1G67623	AT1G67623	-1.91682	F-box family protein	0.0118682	0.090415	0.108534	0.0807469	0.0143167	0.0114348	0.0483223
AT2G20555	AT2G20555	-1.91682		0.0118682	0.112519	0.135068	0.100488	0.0178168	0.0142303	0.0601359
AT5G38940	AT5G38940	-1.92376	RmlC-like cupins superfamily protein	0.0259646	17.127	27.4691	28.0571	8.97607	4.64336	5.52958
AT4G12735	AT4G12735	-1.94586		0.0252862	0.436009	0.648997	0.740947	0.223689	0.0992558	0.151
AT1G26515	AT1G26515	-1.9586	F-box and associated interaction domains-containing protein	0.0203511	0.123318	0.0888185	0.0849587	0.0117161	0.00935763	0.0553622
AT5G52570	BETA-OHASE 2	-2.00531	beta-carotene hydroxylase 2	0.00582606	1.04852	0.881909	1.26947	0.396435	0.105544	0.295059
AT5G67050	AT5G67050	-2.01993	alpha/beta-Hydrolases superfamily protein	0.0448347	0.513113	0.297589	0.350856	0.10681	0.0853094	0.094287
AT5G48510	AT5G48510	-2.03117	BTB/POZ domain-containing protein	0.0119777	0.111442	0.133775	0.127961	0.0176462	0.014094	0.0595601
AT2G30750	CYP71A12	-2.06409	cytochrome P45, family 71, subfamily A, polypeptide 12	0.00741875	6.40394	8.06546	9.39848	1.56278	1.24819	2.89673
AT1G60750	AT1G60750	-2.1159	NAD(P)-linked oxidoreductase superfamily protein	0.00814942	18.8779	24.6525	25.1302	5.18314	4.26428	6.39265
AT4G04930	DES-1-LIKE	-2.11875	fatty acid desaturase family protein	0.0367007	0.520352	0.655475	0.361441	0.119015	0.0804331	0.154501
AT1G27565	AT1G27565	-2.12214		0.0363752	0.0944242	0.11192	0.063396	0.0250474	0.0200053	0.0169081
AT2G08500	AT2G08500	-2.13247		0.0369734	0.234766	0.219188	0.389374	0.037174	0.0296909	0.125471
AT3G48850	PHT3;2	-2.15766	phosphate transporter 3;2	0.0126952	3.89941	4.96096	5.53509	1.21643	1.15329	0.85659
AT4G30670	AT4G30670	-2.16549	Putative membrane lipoprotein	0.016785	72.4239	102.207	82.4464	18.8983	19.5189	18.8869
AT1G66700	PXMT1	-2.17343	S-adenosyl-L-methionine-dependent methyltransferases superfamily protein	0.0158534	1.47608	2.11533	1.88901	0.361405	0.42188	0.431631
AT5G00560	AT5G00560	-2.20249		0.0194904	1.21471	1.26999	1.87469	0.167525	0.490607	0.289
AT1G05033	AT1G05033	-2.21856		0.0172667	0.311491	0.285933	0.189351	0.130561	0.0208558	0.0176269
AT1G05680	UGT74E2	-2.22352	Uridine diphosphate glycosyltransferase 74E2	0.00591057	19.6865	26.7643	25.1867	6.12262	3.31684	5.89939
AT3G20180	AT3G20180	-2.23581	Copper transport protein family	0.0166461	0.107331	0.12884	0.178014	0.0169952	0.0135741	0.0573629
AT1G76290	AT1G76290	-2.24346	AMP-dependent synthetase and ligase family protein	0.0212134	0.112742	0.161113	0.203427	0.0688579	0.00611076	0.0258235
AT1G09993	AT1G09993	-2.24774		0.00132255	0.0714972	0.0858252	0.0820955	0.0203782	0.0162761	0.0137562
AT2G19840	AT2G19840	-2.24774	transposable element gene	0.00132255	0.0112358	0.0134874	0.0129013	0.00320243	0.00255778	0.00216179
AT3G59960	ASHH4	-2.24774	histone-lysine N-methyltransferase ASHH4	0.00132255	0.0319843	0.0383939	0.0367254	0.00911618	0.00728109	0.00615384
AT2G40740	WRKY55	-2.24774	WRKY DNA-binding protein 55	0.00132255	0.0376834	0.0452351	0.0432693	0.0107405	0.00857847	0.00725036
AT5G49860	AT5G49860	-2.24774	Mannose-binding lectin superfamily protein	0.00132255	0.0679546	0.0815726	0.0780277	0.0193685	0.0154696	0.0130746
AT1G04427	AT1G04427	-2.24774		0.00132255	0.148874	0.178708	0.170942	0.0424322	0.0338906	0.0286437
AT3G53770	AT3G53770	-2.24774	late embryogenesis abundant 3 (LEA3) family protein	0.00132255	0.0725284	0.087063	0.0832795	0.0206721	0.0165108	0.0139546
AT3G61230	PLIM2c	-2.24774	GATA type zinc finger transcription factor family protein	0.00132255	0.0450326	0.054057	0.0517079	0.0128352	0.0102515	0.00866436
AT3G60950	AT3G60950	-2.24815	C2 calcium/lipid-binding endonuclease/exonuclease/phosphatase	0.00134249	0.0187015	0.0224641	0.0214771	0.00533033	0.00425733	0.00359822
AT1G80240	DGR1	-2.27293	Protein of unknown function, DUF642	0.0143763	73.3654	79.5316	55.9049	12.2731	15.0903	15.8396
AT1G05560	UGT75B1	-2.27743	UDP-glucosyltransferase 75B1	0.0047503	15.48	19.7725	19.3609	3.48453	3.12073	4.65959
AT5G09000	AT5G09000	-2.3381		0.0479098	1.73044	0.798931	1.37558	0.189697	0.454533	0.128054
AT3G28345	ABCB15	-2.39593	ABC transporter family protein	0.018632	27.9052	35.5876	21.9512	3.30354	4.82552	8.1053
AT1G58684	AT1G58684	-2.40282	Ribosomal protein S5 family protein	0.0101489	559.254	523.932	562.087	0.0100151	153.869	157.232
AT2G23270	AT2G23270	-2.41053		0.00263394	0.100413	0.0860972	0.0823557	0.0204428	0.0163277	0.0137998
AT3G19615	AT3G19615	-2.42221		0.00956808	1.88057	2.80319	2.39663	0.265056	0.399878	0.656058
AT2G24870	AT2G24870	-2.43317	Plant self-incompatibility protein S1 family	0.0263629	0.150859	0.181091	0.24251	0.042998	0.0343425	0.0290256
ATMG09750	ATMG09750	-2.43317		0.0263629	0.580227	0.696504	0.932731	0.165377	0.132087	0.111637
AT5G15720	GLIP7	-2.44364	GDSL-motif lipase 7	0.00721123	0.142769	0.143959	0.190161	0.0406921	0.0195005	0.027469
AT4G13240	ROPGEF9	-2.49824	RHO guanyl-nucleotide exchange factor 9	0.00743688	0.0783086	0.0718835	0.0899165	0.0328229	0.00524313	0.00443139
AT2G37770	ChlAKR	-2.49923	NAD(P)-linked oxidoreductase superfamily protein	0.012304	2.23725	2.27005	3.17245	0.630353	0.240787	0.487186
AT1G71140	AT1G71140	-2.52965	MATE efflux family protein	0.0492849	1.02836	1.22251	1.89954	0.233633	0.23184	0.253297
AT1G53620	AT1G53620	-2.55479		0.0232875	0.915138	0.579225	0.974371	0.213409	0.0946944	0.112047
AT3G05015	AT3G05015	-2.5568		0.0298841	0.310931	0.207356	0.198345	0.0492343	0.0393235	0.0332354
AT4G22490	AT4G22490	-2.5568	Bifunctional inhibitor/lipid-transfer protein/seed storage 2S albumin superfamily protein	0.0298841	0.103908	0.0692951	0.0662837	0.0164533	0.0131413	0.0111067
AT2G41730	AT2G41730	-2.70956		0.0468587	2.01667	3.72691	4.23271	0.761933	0.266911	0.496293
AT2G41380	AT2G41380	-2.71031	S-adenosyl-L-methionine-dependent methyltransferases superfamily protein	0.00172309	41.6725	49.9047	40.2983	4.4644	6.1414	9.54444
AT1G04953	AT1G04953	-2.73957		0.0472665	0.0927684	0.143176	0.0760855	0.0188864	0.0150845	0.0127492
AT3G03745	AT3G03745	-2.73957		0.0472665	0.495007	0.763978	0.405988	0.100776	0.0804902	0.0680288
AT3G11110	AT3G11110	-2.74706	RING/U-box superfamily protein	0.0487093	0.16079	0.283842	0.141184	0.0673949	0.0107657	0.00909894
AT4G08860	AT4G08860	-2.84536	transposable element gene	0.0285294	0.126301	0.0842284	0.145023	0.0199991	0.0159733	0.0135003
AT3G14670	AT3G14670	-2.85719		0.037439	0.0803392	0.096439	0.0512489	0.0127213	0.0101605	0.00858746
AT3G01270	AT3G01270	-2.85719	Pectate lyase family protein	0.037439	0.0424291	0.0509319	0.0270658	0.00671843	0.00536601	0.00453525
AT2G36750	UGT73C1	-2.85719	UDP-glucosyl transferase 73C1	0.037439	0.048232	0.0578977	0.0307676	0.00763729	0.00609991	0.00515553
AT3G04475	AT3G04475	-2.8706		0.0213416	1.52781	1.0035	1.75428	0.0410809	0.295302	0.249583
AT1G08430	ALMT1	-2.93117	aluminum-activated malate transporter 1	0.010488	24.3021	34.037	24.9047	2.32202	2.89486	5.69707
AT1G51840	AT1G51840	-2.95544	SIF1, protein kinase-related	0.0171295	16.8573	22.2224	14.3145	1.32843	2.21127	3.34395
AT2G26695	AT2G26695	-3.00771	Ran BP2/NZF zinc finger-like superfamily protein	0.00150191	1.20173	1.25727	0.949448	0.078559	0.0376471	0.30758
AT1G55600	WRKY10	-3.009	WRKY DNA-binding protein 1	0.0316806	0.130015	0.0668873	0.120852	0.0264693	0.00704702	0.00595601
AT1G51830	AT1G51830	-3.07111	SIF1, Leucine-rich repeat protein kinase family protein	0.0147089	25.2586	32.5127	21.5109	1.7931	3.17771	4.46281
AT5G06860	PGIP1	-3.25037	polygalacturonase inhibiting protein 1	0.000261232	204.546	232.395	213.173	18.9022	18.3757	31.0393
AT3G13950	AT3G13950	-3.34476		0.00575759	4.49575	5.73906	4.62786	0.438536	0.367345	0.657047
AT5G38200	AT5G38200	-3.44288	Class I glutamine amidotransferase-like superfamily protein	0.00162339	43.5075	52.958	43.8878	2.84792	3.01798	7.0407
